# Natrix: A Snakemake-based workflow for processing, clustering, and taxonomically assigning amplicon sequencing reads

**DOI:** 10.1101/2020.09.23.309864

**Authors:** Marius Welzel, Anja Lange, Dominik Heider, Michael Schwarz, Bernd Freisleben, Manfred Jensen, Jens Boenigk, Daniela Beisser

## Abstract

Sequencing of marker genes amplified from environmental samples, known as amplicon sequencing, allows us to resolve some of the hidden diversity and elucidate evolutionary relationships and ecological processes among complex microbial communities. The analysis of large numbers of samples at high sequencing depths generated by high throughput sequencing technologies requires efficient, flexible, and reproducible bioinformatics pipelines. Only a few existing workflows can be run in a user-friendly, scalable, and reproducible manner on different computing devices using an efficient workflow management system. We present Natrix, an open-source bioinformatics workflow for preprocessing raw amplicon sequencing data. The workflow contains all analysis steps from quality assessment, read assembly, dereplication, chimera detection, split-sample merging, sequence representative assignment (OTUs or ASVs) to the taxonomic assignment of sequence representatives. The workflow is written using Snakemake, a workflow management engine for developing data analysis workflows. In addition, Conda is used for version control. Thus, Snakemake ensures reproducibility and Conda offers version control of the utilized programs. The encapsulation of rules and their dependencies support hassle-free sharing of rules between workflows and easy adaptation and extension of existing workflows. Natrix is freely available on GitHub (https://github.com/MW55/Natrix).
