## Supplemental Table 1 for "Natrix: A Snakemake-based workflow for processing, clustering, and taxonomically assigning amplicon sequencing reads"

### Sheet: otu_seq_counts
OTU Sequence Counts	R1	R2		ASV Sequence Counts	R1	R2
Input_Reads	78444501	78444501		Input Reads	78444501	78444501
Reads after Prinseq	76643480	76643480		Reads after Prinseq	76643480	76643480
Reads after PANDASeq	65702519			Reads after Cutadapt	76391210	76391210
Unique sequences after demultiplexing	22667311			Reads after Dereplication	69061360	69061360
Sequences after Vsearch	22054882			Reads after DADA2 denoising	458515	458515
Sequences after split-sample merging	3500274			ASVs after DADA2	178649
OTUs generated by swarm	22597			ASVs after Vsearch	160508
OTUs assigned taxonomic data by blast	18717			ASVs after split-sample filtering	5487
				ASVs assigned taxonomic data by BLAST	4770
OTU Read Counts	R1	R2		ASV Read Counts	R1	R2
Input Reads	78444501	78444501		Input_Reads	78444501	78444501
Reads after Prinseq	76643480	76643480		Reads after Prinseq	76643480	76643480
Reads after PANDASeq	65702519			Reads after Cutadapt	76391210	76391210
Reads after Vsearch	64863881			Reads after DADA2 denoisnig	69061360	69061360
Reads after split-sample merging	40770954			Reads after paired-end assembly	65656449
Reads assigned to OTUs	40770954			Reads after VSearch	65247039
Reads assigned taxonomic information by BLAST	39434198			Reads after split-sample merging	53939652
				Reads assigned taxonomic information by BLAST	52352872
